# R-loops and regulatory changes in chronologically ageing fission yeast cells drive non-random patterns of genome rearrangements

**DOI:** 10.1101/522524

**Authors:** David A. Ellis, Félix Reyes-Martín, María Rodríguez-López, Cristina Cotobal, Xi-Ming Sun, Daniel C. Jeffares, Samuel Marguerat, Víctor A. Tallada, Jürg Bähler

**Affiliations:** Institute of Healthy Ageing and Department of Genetics, Evolution & Environment, University College London, London WC1E 6BT, U.K.; Centro Andaluz de Biología del Desarrollo, Universidad Pablo de Olavide/Consejo Superior de Investigaciones Científicas, 41013 Seville, Spain; MRC London Institute of Medical Sciences (LMS), Du Cane Road, London W12 0NN, U.K.; Institute of Clinical Sciences (ICS), Faculty of Medicine, Imperial College London, Du Cane Road, London W12 0NN, U.K.; Ear Institute, University College London, London, WC1X 8EE, U.K.; Department of Biology, University of York, York YO10 5DD, U.K.

**Keywords:** chronological lifespan, genomic instability, *Schizosaccharomyces pombe*, double-strand break repair, R-loop

## Abstract

Aberrant repair of DNA double-strand breaks can recombine distant pairs of chromosomal breakpoints. Such chromosomal rearrangements are a hallmark of ageing and compromise the structure and function of genomes. Rearrangements are challenging to detect in non-dividing cell populations, because they reflect individually rare, heterogeneous events. The genomic distribution of *de novo* rearrangements in non-dividing cells, and their dynamics during ageing, remain therefore poorly characterized. Studies of genomic instability during ageing have focussed on mitochondrial DNA, small genetic variants, or proliferating cells. To gain a better understanding of genome rearrangements during cellular ageing, we focused on a single diagnostic measure – DNA breakpoint junctions – allowing us to interrogate the changing genomic landscape in non-dividing cells of fission yeast (*Schizosaccharomyces pombe*). Aberrant DNA junctions that accumulated with age were associated with microhomology sequences and R-loops. Global hotspots for age-associated breakpoint formation were evident near telomeric genes and linked to remote breakpoints on the same or different chromosomes, including the mitochondrial chromosome. An unexpected mechanism of genomic instability caused more local hotspots: age-associated reduction in an RNA-binding protein could trigger R-loop formation at target loci. This finding suggests that biological processes other than transcription or replication can drive genome rearrangements. Notably, we detected similar signatures of genome rearrangements that accumulated in old brain cells of humans. These findings provide insights into the unique patterns and potential mechanisms of genome rearrangements in non-dividing cells, which can be triggered by ageing-related changes in gene-regulatory proteins.
