## Supplementary material for "R-loops and regulatory changes in chronologically ageing fission yeast cells drive non-random patterns of genome rearrangements": Table S1

### Sheet: Sheet1
Table S1
rpb1-670	tlh2-610
GTGAAAACTGAATCCCGCTC	TGACAAGTAAAGCATCCGGC
CTTCGCAACGCTCATTGAAC	TCTGTATCGACATTCCTTGA
TATTGGCGGAGGGATTACTA	GAAAGAGCAGAGAGAGCGGG
GCATACTGCTCATTAAGACC	TTGCACTCGTAGTGAGAGTA
TTCCATCCACCGAAATACTA	ATTTGATGATGGGCTGTTGT
ATTGTCCATATACGTGGCAA	CATATGTTGCGCAGTGTGAA
TTTTGTAAAGCCTGAGGCTG	TTGCATGTACGAATCCTGTT
TACTTTTAAGAGGTCTGCCA	GCTTGGTCAACATCATCTTG
GATCACCGGTAATCACAGTA	CATTGACAATCTCTTCCTCT
TGGAACACCGAGTTCATCTA	GGTCATTCCACTTAGATGAC
CTCTCCTGTATCACGAATGA	TGCACTTTGAGCATATCTCA
CATTTTGTGAAGGGATGGCT	TCATTGTCATTGTCGTCTTC
CGAGTTTCTTCTGACTGAGG	TCATCATCGTCAGTATTGGT
ACAATCTGCTTAGGTACCAT	CTCACATGCTGCTACAAGAC
ATTCATTACAGCGTTGCGAG	ACGACTTTTTGGGTTTCGTA
GCTTATCGTCGTCTCTAATT	CGCACCATGTTATTGAATGC
GTCTCTCGCTTGATTGAGAA	GTCCTGAACTTTGGCAAACA
CGACGCAAGCAGACATTTGA	TCCTTCTTAGACATCGATGG
TACGTTTGCCTTCAACGATT	TGTCCAGCAGATATGTACAC
CACGAGATTCTGGAGAGTCG	AAGTCCAATACACCATCTCT
TTGAGGAGTTAAACCCCTTA	GAGTCTTATCGTATCTGCTG
GCAGTATCAATCAAACCCTC	GGCTCAGAAAGAAACCTGGG
AACAAGACGCCTTTGGATGT	TCGCCAGCAATCACAAACAT
AACCATTACATCCTCCATAG	GTGCCTGTAGTTTCGAAATC
ACTCCTATCCTCCATTAAAT	CTTCCTCCAATTGATCAACT
GTTCTCAATAGAGTTCTCCA	CTTGATTTACAACGGGCTGT
GCATCACCTTTGGGGAAAAT	TTCAGCGAACGGAATTTCGC
TCGGTAAAAGATCGGTGGGT	CGACATCATGGGCACTAGAA
TTCCATTATTACCCGTTTTA	TTCATTCACTCTGAGCATCA
ACCCAAGGTAACGTTCTTAG	CGTACATCTTTGAATGCGGT
GAATTTCGGTTGCAGAGGTA	GTGCATACAAGCCAGACAAC
TAAGCTTGTCTGCATTATCC	CGTTTCATCAACGTTCGCAA
TACGGTCATCATCGCGAATG	ATTCGACATCCTTTTTGGTT
CTCTCAAGCATATGACCTTC	ACATGGGTGTGAGCGAACAA
ACGAGTAATGTTCGGCACAC	CCCATTTGCATTTCGAAACG
GTAAGATTTATGCCGTCTGT	AAACGCACTCCCATATAGTT
GTTAATGCCATGACGGGTAA	AGCTGGTAATCCATAGTGTA
AGCAGCATCCATAAGGATTT	CAATGCTGCAATCGCATACT
CCAGAATCAACCATTGGTGA	GTAGCTCGACCATGTAGAAT
TGGACTAGTATAACCAGGGG	ACGCGAATGTGTTGCAATGG
TGAAGTAAGTCCATACCCAG	GTGTTAGTGTTCATAGCACT
GGAATATCCCGGAGATGATG	ATTCCGACAAAGACACTGGC
TCGATGGCATATAAGCAGGT	TTGGCGATACAGACGAAGGG
TAGGAGGGACTAGTTGGAGA	CGTATTAGCATTGCCAAAGC
AATATGATGGGCTTGTGGGA	TGAGCGACATGTCTTCCAAA
AGAGGGACTAGTCGGTGAAT	ACGTAGTTTACATTCTCGCA
GAGGGACTAGTTGGAGAGTA	TGTAAGCCATATCACTGTCG
TAGGGGAATACGAGGGACTC	TCGGTATTGTACATTGTTCC
